# A longevity-associated ubiquitin E3 ligase UBE3C governs lamin B1 homeostasis through selective autophagy and delay senescence

**DOI:** 10.64898/2026.08.05.741138

**Authors:** Di Guan, Seungsoo Kim, Karim Omar, Ying Hao, Gordon Huang, HyeRim Han, Jiping Yang, Naftali Horwitz, Phuong-Anh Dinh, Jihyun Hwang, Haiyuan Yu, Yousin Suh

**Author notes:** Corresponding author: Di Guan,; Yousin Suh,.

## Abstract

Nuclear lamina integrity is fundamental to cellular homeostasis across the lifespan ^1^, and its progressive deterioration is closely linked to human aging ^2^. Yet, the regulatory mechanism that govern this decline and how they might be counteracted in long-lived individuals remain poorly defined. Here, by combining whole-exome sequencing of Ashkenazi Jewish centenarians with GTEx transcriptomes, we identify ubiquitin E3 ligase UBE3C strongly associated with exceptional longevity and progressively declines with age across human tissues. UBE3C knockdown triggers premature senescence and destabilizes key nuclear lamina components Lamin B1 (LMNB1) and Lamin B receptor (LBR), while the longevity-associated UBE3C variant delays senescence and preserves LMNB1/LBR expression. Mechanistically, UBE3C interacts directly with LMNB1/LBR and modulates their abundance via selective autophagy. Notably, we uncover the ER-resident autophagy trigger CKAP4 ^3^ bridges UBE3C and LMNB1. UBE3C loss enhances LMNB1-CKAP4 binding, linking nuclear lamina turnover to autophagy. Together, our findings establish UBE3C as a central guardian of nuclear lamina maintenance during senescence and offering novel insights into interventions against age-related nuclear lamina deterioration.
