## Supplementary material for "A longevity-associated ubiquitin E3 ligase UBE3C governs lamin B1 homeostasis through selective autophagy and delay senescence": Tissue sample sizes in GETx analysis

### Sheet: Sheet1
Tissue	Sample
Whole_Blood	3288
Muscle_Skeletal	1132
Lung	867
Skin_Sun_Exposed_(Lower_leg)	849
Thyroid	812
Artery_Tibial	770
Adipose_Subcutaneous	763
Nerve_Tibial	722
Heart_Left_Ventricle	689
Skin_Not_Sun_Exposed_(Suprapubic)	638
Esophagus_Mucosa	622
Adipose_Visceral_(Omentum)	564
Esophagus_Muscularis	559
Cells_Cultured_fibroblasts	527
Breast_Mammary_Tissue	480
Heart_Atrial_Appendage	452
Artery_Aorta	450
Colon_Transverse	432
Brain_Frontal_Cortex_(BA9)	425
Testis	406
Esophagus_Gastroesophageal_Junction	401
Colon_Sigmoid	389
Stomach	381
Pancreas	360
Brain_Cortex	325
Pituitary	301
Brain_Cerebellum	298
Brain_Caudate_(basal_ganglia)	291
Brain_Nucleus_accumbens_(basal_ganglia)	277
Adrenal_Gland	275
Brain_Cerebellar_Hemisphere	263
Prostate	262
Spleen	260
Artery_Coronary	253
Liver	251
Brain_Hippocampus	243
Brain_Hypothalamus	236
Brain_Putamen_(basal_ganglia)	232
Brain_Anterior_cingulate_cortex_(BA24)	213
Ovary	195
Small_Intestine_Terminal_Ileum	193
Brain_Spinal_cord_(cervical_c-1)	182
Minor_Salivary_Gland	181
Brain_Amygdala	177
Vagina	173
Uterus	166
Brain_Substantia_nigra	164
Removed
Cervix_Endocervix	9
