## Supplementary material for "A longevity-associated ubiquitin E3 ligase UBE3C governs lamin B1 homeostasis through selective autophagy and delay senescence": Antibodies used in this study

### Sheet: Sheet1
Antibody	Vendor	Catalog Number	Purpose
Anti-Flag	CST	14793S	WB
Anti-GAPDH	CST	2118S	WB
Anti-HA-Tag	CST	3724S	WB
Anti-LBR	Abcam	Ab32535	WB
Anti-LMNB1	CST	68591S	IP
Anti-LMNB1	Abcam	Ab16048	WB
Anti-p16	CST	80772S	WB
Anti-p16	CST	29271S	WB
Anti-p21	BD Biosciences	554228	WB
Anti-p21	Abcam	Ab188224	WB
Anti-UBE3C	Invitrogen	PA5-110540	WB
Anti-UBE3C	Bethyl lab	A304-123A-T	WB
Anti-Ubiquitin	Abcam	Ab7780	WB
Anti-RGS-His	Qiagen	34650	WB
Anti-LC3	CST	12741S	WB
CST: Cell Signaling Technology; WB: western blotting; LBR: Lamin B Receptor; LMNB1: Lamin B1.
