## Supplementary material for "A longevity-associated ubiquitin E3 ligase UBE3C governs lamin B1 homeostasis through selective autophagy and delay senescence": Primers for qRT-PCR

### Sheet: Sheet1
Genes	Sequence
GAPDH	Forward: GAGTCAACGGATTTGGTCGT
	Reverse: GACAAGCTTCCCGTTCTCAG
CDKN2A (p16)	Forward: ATGGAGCCTTCGGCTGACT
	Reverse: GTAACTATTCGGTGCGTTGGG
CDKN2A (p21)	Forward: TGTCCGTCAGAACCCATGC
	Reverse: AAAGTCGAAGTTCCATCGCTC
UBE3C	Forward: GACTTCAAGACGCGGCCCAA
	Reverse: GCACAGCGATCAAATGCACT
LBR	Forward: CGAGGGAGTCGATCAAGGTCA
	Reverse: CTTCAGAATCAGCGGAGTCAAT
LMNB1	Forward: GAAAAAGACAACTCTCGTCGCA
	Reverse: GTAAGCACTGATTTCCATGTCCA
